# ENDOTHELIAL GENE REGULATORY ELEMENTS ASSOCIATED WITH CARDIOPHARYNGEAL LINEAGE DIFFERENTIATION

**DOI:** 10.1101/2023.10.23.563477

**Authors:** Ilaria Aurigemma, Olga Lanzetta, Andrea Cirino, Sara Allegretti, Gabriella Lania, Rosa Ferrentino, Varsha Poondi Krishnan, Claudia Angelini, Elizabeth Illingworth, Antonio Baldini

**Author notes:** Correspondence to be addressed to Antonio Baldini. email addresses:* IA *OL:*, *AC:* SA *GL:* *RF:* *VPK:* CA *EI:*, AB.

## Abstract

Endothelial cells (EC) differentiate from multiple sources, including the cardiopharyngeal mesoderm, which gives rise also to cardiac and branchiomeric muscles. Here, we used a cardiogenic mesoderm cell differentiation model that also activates an endothelial transcription program to identify endothelial regulatory elements activated in early cardiogenic mesoderm. Integrating our chromatin remodeling and gene expression data with available single-cell RNA-seq data from mouse embryos, we identified 101 putative regulatory elements of EC genes. We then applied a machine-learning strategy, trained on validated enhancers, to predict the probability of the sequences to function as enhancers. The computational assay determined that 50% of these sequences were likely enhancers, some of which have been previously reported. We also identified a smaller set of regulatory elements of well-known EC genes and validated them using genetic and epigenetic perturbation. Finally, we used the integration of multiple data sources and computational tools to search for transcriptional factor binding motifs. In conclusion, we identified novel EC regulatory sequences with a high likelihood to be enhancers, and we validated a subset of them using computational and cell culture models. Motif analyses revealed that the core EC transcription factors GATA/ETS/FOS is a likely driver of EC differentiation in cardiopharyngeal mesoderm.
