## Supplemental Table S4 for "ENDOTHELIAL GENE REGULATORY ELEMENTS ASSOCIATED WITH CARDIOPHARYNGEAL LINEAGE DIFFERENTIATION"

### Sheet: 1 - Tbx1cre_c6
KNOWN MOTIF SEARCH (HOMER) - Tbx1Cre DATASET
Motif Name	Consensus	P-value	Log P-value	q-value (Benjamini)	# of Target Sequences with Motif(of 101)	% of Target Sequences with Motif	# of Background Sequences with Motif(of 15161)	% of Background Sequences with Motif
Gata1(Zf)/K562-GATA1-ChIP-Seq(GSE18829)/Homer	SAGATAAGRV	1e-10	-24.03	0	62	61.39%	4486	29.59%
Gata2(Zf)/K562-GATA2-ChIP-Seq(GSE18829)/Homer	BBCTTATCTS	1e-09	-21.77	0	63	62.38%	4849.6	31.98%
Gata6(Zf)/HUG1N-GATA6-ChIP-Seq(GSE51936)/Homer	YCTTATCTBN	1e-08	-18.68	0	68	67.33%	5908.4	38.97%
Gata4(Zf)/Heart-Gata4-ChIP-Seq(GSE35151)/Homer	NBWGATAAGR	1e-07	-16.25	0	69	68.32%	6373.9	42.04%
GATA3(Zf)/iTreg-Gata3-ChIP-Seq(GSE20898)/Homer	AGATAASR	1e-05	-12.89	0.0002	76	75.25%	7982.3	52.65%
TRPS1(Zf)/MCF7-TRPS1-ChIP-Seq(GSE107013)/Homer	AGATAAGANN	0.001	-9.054	0.0086	81	80.20%	9512.9	62.74%
Fos(bZIP)/TSC-Fos-ChIP-Seq(GSE110950)/Homer	NDATGASTCAYN	0.001	-8.067	0.0197	35	34.65%	2989.7	19.72%
EWS:ERG-fusion(ETS)/CADO_ES1-EWS:ERG-ChIP-Seq(SRA014231)/Homer	ATTTCCTGTN	0.001	-7.967	0.0197	47	46.53%	4552.3	30.02%
ERG(ETS)/VCaP-ERG-ChIP-Seq(GSE14097)/Homer	ACAGGAAGTG	0.001	-7.663	0.023	76	75.25%	8946	59.00%
EWS:FLI1-fusion(ETS)/SK_N_MC-EWS:FLI1-ChIP-Seq(SRA014231)/Homer	VACAGGAAAT	0.001	-7.566	0.023	43	42.57%	4091.7	26.99%
ETS1(ETS)/Jurkat-ETS1-ChIP-Seq(GSE17954)/Homer	ACAGGAAGTG	0.001	-7.231	0.029	60	59.41%	6540	43.13%
Egr1(Zf)/K562-Egr1-ChIP-Seq(GSE32465)/Homer	TGCGTGGGYG	0.01	-6.838	0.0393	40	39.60%	3830.8	25.27%

### Sheet: 2 - Mesp1cre_c2
KNOWN MOTIF SEARCH (HOMER) - Mesp1Cre_c2 DATASET
Motif Name	Consensus	P-value	Log P-value	q-value (Benjamini)	# of Target Sequences with Motif(of 367)	% of Target Sequences with Motif	# of Background Sequences with Motif(of 13997)	% of Background Sequences with Motif
Gata4(Zf)/Heart-Gata4-ChIP-Seq(GSE35151)/Homer	NBWGATAAGR	1e-18	-43.45	0	239	65.12%	5836.6	41.70%
Gata6(Zf)/HUG1N-GATA6-ChIP-Seq(GSE51936)/Homer	YCTTATCTBN	1e-17	-40.92	0	225	61.31%	5413.7	38.68%
Gata2(Zf)/K562-GATA2-ChIP-Seq(GSE18829)/Homer	BBCTTATCTS	1e-16	-37.92	0	195	53.13%	4463.8	31.89%
Gata1(Zf)/K562-GATA1-ChIP-Seq(GSE18829)/Homer	SAGATAAGRV	1e-15	-35.6	0	183	49.86%	4144.4	29.61%
GATA3(Zf)/iTreg-Gata3-ChIP-Seq(GSE20898)/Homer	AGATAASR	1e-14	-33.69	0	266	72.48%	7325.9	52.34%
ETS1(ETS)/Jurkat-ETS1-ChIP-Seq(GSE17954)/Homer	ACAGGAAGTG	1e-11	-27.02	0	221	60.22%	5884	42.03%
EWS:ERG-fusion(ETS)/CADO_ES1-EWS:ERG-ChIP-Seq(SRA014231)/Homer	ATTTCCTGTN	1e-10	-23.96	0	168	45.78%	4135.8	29.55%
Etv2(ETS)/ES-ER71-ChIP-Seq(GSE59402)/Homer	NNAYTTCCTGHN	1e-09	-22.33	0	206	56.13%	5571.9	39.81%
TRPS1(Zf)/MCF7-TRPS1-ChIP-Seq(GSE107013)/Homer	AGATAAGANN	1e-09	-21.42	0	285	77.66%	8769.2	62.65%
Ets1-distal(ETS)/CD4+-PolII-ChIP-Seq(Barski_et_al.)/Homer	MACAGGAAGT	1e-08	-19.55	0	99	26.98%	2111.8	15.09%
ERG(ETS)/VCaP-ERG-ChIP-Seq(GSE14097)/Homer	ACAGGAAGTG	1e-08	-19.51	0	268	73.02%	8165.4	58.33%
GATA:SCL(Zf,bHLH)/Ter119-SCL-ChIP-Seq(GSE18720)/Homer	CRGCTGBNGNSNNSAGATAA	1e-07	-17.6	0	60	16.35%	1069.2	7.64%
Fli1(ETS)/CD8-FLI-ChIP-Seq(GSE20898)/Homer	NRYTTCCGGH	1e-06	-15.69	0	212	57.77%	6201.6	44.30%
ELF3(ETS)/PDAC-ELF3-ChIP-Seq(GSE64557)/Homer	ANCAGGAAGT	1e-06	-15.43	0	159	43.32%	4287.6	30.63%
EWS:FLI1-fusion(ETS)/SK_N_MC-EWS:FLI1-ChIP-Seq(SRA014231)/Homer	VACAGGAAAT	1e-06	-15.12	0	141	38.42%	3684.2	26.32%
ETV4(ETS)/HepG2-ETV4-ChIP-Seq(ENCODE)/Homer	ACCGGAAGTG	1e-05	-13.36	0	209	56.95%	6253.7	44.68%
EHF(ETS)/LoVo-EHF-ChIP-Seq(GSE49402)/Homer	AVCAGGAAGT	1e-05	-12.99	0.0001	223	60.76%	6816.9	48.70%
SPDEF(ETS)/VCaP-SPDEF-ChIP-Seq(SRA014231)/Homer	ASWTCCTGBT	1e-05	-12.38	0.0001	190	51.77%	5615.5	40.12%
GABPA(ETS)/Jurkat-GABPa-ChIP-Seq(GSE17954)/Homer	RACCGGAAGT	1e-05	-11.62	0.0002	183	49.86%	5415	38.68%
ETV1(ETS)/GIST48-ETV1-ChIP-Seq(GSE22441)/Homer	AACCGGAAGT	0.0001	-11.23	0.0003	234	63.76%	7385.4	52.76%
ETS:RUNX(ETS,Runt)/Jurkat-RUNX1-ChIP-Seq(GSE17954)/Homer	RCAGGATGTGGT	0.0001	-9.953	0.001	32	8.72%	565.2	4.04%
Elf4(ETS)/BMDM-Elf4-ChIP-Seq(GSE88699)/Homer	ACTTCCKGKT	0.001	-8.696	0.0033	189	51.50%	5887.1	42.06%
Tbet(T-box)/CD8-Tbet-ChIP-Seq(GSE33802)/Homer	AGGTGTGAAM	0.001	-8.606	0.0035	155	42.23%	4645.7	33.19%
Eomes(T-box)/H9-Eomes-ChIP-Seq(GSE26097)/Homer	ATTAACACCT	0.001	-8.418	0.0041	259	70.57%	8631.7	61.66%
Tbr1(T-box)/Cortex-Tbr1-ChIP-Seq(GSE71384)/Homer	AAGGTGTKAA	0.001	-8.149	0.0051	197	53.68%	6240.3	44.58%
Tbx21(T-box)/GM12878-TBX21-ChIP-Seq(Encode)/Homer	AGGTGTGAAA	0.001	-8.145	0.0051	152	41.42%	4578.5	32.71%
Tbx6(T-box)/ESC-Tbx6-ChIP-Seq(GSE93524)/Homer	DAGGTGTBAA	0.001	-7.665	0.0076	166	45.23%	5133.8	36.68%
Meis1(Homeobox)/MastCells-Meis1-ChIP-Seq(GSE48085)/Homer	VGCTGWCAVB	0.001	-7.327	0.0103	228	62.13%	7513.8	53.68%
PU.1(ETS)/ThioMac-PU.1-ChIP-Seq(GSE21512)/Homer	AGAGGAAGTG	0.001	-7.142	0.012	106	28.88%	3042.4	21.73%
STAT1(Stat)/HelaS3-STAT1-ChIP-Seq(GSE12782)/Homer	NATTTCCNGGAAAT	0.01	-6.603	0.0199	56	15.26%	1418.6	10.13%
ELF5(ETS)/T47D-ELF5-ChIP-Seq(GSE30407)/Homer	ACVAGGAAGT	0.01	-6.178	0.0294	138	37.60%	4264.4	30.46%
Fos(bZIP)/TSC-Fos-ChIP-Seq(GSE110950)/Homer	NDATGASTCAYN	0.01	-6.066	0.0319	96	26.16%	2791.7	19.94%
Mef2d(MADS)/Retina-Mef2d-ChIP-Seq(GSE61391)/Homer	GCTATTTTTAGC	0.01	-5.918	0.0359	31	8.45%	688.7	4.92%
Tcf21(bHLH)/ArterySmoothMuscle-Tcf21-ChIP-Seq(GSE61369)/Homer	NAACAGCTGG	0.01	-5.746	0.0414	163	44.41%	5226	37.33%
TEAD4(TEA)/Tropoblast-Tead4-ChIP-Seq(GSE37350)/Homer	CCWGGAATGY	0.01	-5.674	0.0432	150	40.87%	4755.7	33.97%
Mef2a(MADS)/HL1-Mef2a.biotin-ChIP-Seq(GSE21529)/Homer	CYAAAAATAG	0.01	-5.668	0.0432	59	16.08%	1579	11.28%
JunB(bZIP)/DendriticCells-Junb-ChIP-Seq(GSE36099)/Homer	RATGASTCAT	0.01	-5.654	0.0432	91	24.80%	2656.4	18.98%
CREB5(bZIP)/LNCaP-CREB5.V5-ChIP-Seq(GSE137775)/Homer	VVATGACGTCAT	0.01	-5.553	0.0449	63	17.17%	1718.5	12.28%

### Sheet: 3 - Mesp1cre_c16
KNOWN MOTIF SEARCH (HOMER) - Mesp1Cre_c16 DATASET
Motif Name	Consensus	P-value	Log P-value	q-value (Benjamini)	# of Target Sequences with Motif(of 434)	% of Target Sequences with Motif	# of Background Sequences with Motif(of 14348)	% of Background Sequences with Motif
Gata2(Zf)/K562-GATA2-ChIP-Seq(GSE18829)/Homer	BBCTTATCTS	1e-23	-53.61	0	240	55.30%	4562.7	31.80%
Gata4(Zf)/Heart-Gata4-ChIP-Seq(GSE35151)/Homer	NBWGATAAGR	1e-22	-52.58	0	285	65.67%	6005	41.86%
Gata6(Zf)/HUG1N-GATA6-ChIP-Seq(GSE51936)/Homer	YCTTATCTBN	1e-21	-49.07	0	268	61.75%	5572.2	38.84%
Gata1(Zf)/K562-GATA1-ChIP-Seq(GSE18829)/Homer	SAGATAAGRV	1e-20	-47.8	0	223	51.38%	4241.6	29.57%
GATA3(Zf)/iTreg-Gata3-ChIP-Seq(GSE20898)/Homer	AGATAASR	1e-16	-37.68	0	314	72.35%	7561	52.70%
TRPS1(Zf)/MCF7-TRPS1-ChIP-Seq(GSE107013)/Homer	AGATAAGANN	1e-11	-26.17	0	340	78.34%	9039.6	63.01%
Etv2(ETS)/ES-ER71-ChIP-Seq(GSE59402)/Homer	NNAYTTCCTGHN	1e-09	-20.91	0	234	53.92%	5662.1	39.47%
EWS:ERG-fusion(ETS)/CADO_ES1-EWS:ERG-ChIP-Seq(SRA014231)/Homer	ATTTCCTGTN	1e-09	-20.89	0	188	43.32%	4239.8	29.55%
ETS1(ETS)/Jurkat-ETS1-ChIP-Seq(GSE17954)/Homer	ACAGGAAGTG	1e-08	-18.98	0	241	55.53%	5994.3	41.78%
Ets1-distal(ETS)/CD4+-PolII-ChIP-Seq(Barski_et_al.)/Homer	MACAGGAAGT	1e-07	-17.77	0	109	25.12%	2138	14.90%
GATA:SCL(Zf,bHLH)/Ter119-SCL-ChIP-Seq(GSE18720)/Homer	CRGCTGBNGNSNNSAGATAA	1e-07	-16.24	0	66	15.21%	1098.1	7.65%
Fos(bZIP)/TSC-Fos-ChIP-Seq(GSE110950)/Homer	NDATGASTCAYN	1e-06	-14.06	0	128	29.49%	2832.9	19.75%
Fli1(ETS)/CD8-FLI-ChIP-Seq(GSE20898)/Homer	NRYTTCCGGH	1e-05	-13.06	0.0001	239	55.07%	6304.3	43.94%
Fosl2(bZIP)/3T3L1-Fosl2-ChIP-Seq(GSE56872)/Homer	NATGASTCABNN	1e-05	-12.49	0.0001	89	20.51%	1826	12.73%
Fra2(bZIP)/Striatum-Fra2-ChIP-Seq(GSE43429)/Homer	GGATGACTCATC	1e-05	-12.3	0.0001	110	25.35%	2414.5	16.83%
EWS:FLI1-fusion(ETS)/SK_N_MC-EWS:FLI1-ChIP-Seq(SRA014231)/Homer	VACAGGAAAT	1e-05	-12.07	0.0002	155	35.71%	3738.1	26.06%
AP-1(bZIP)/ThioMac-PU.1-ChIP-Seq(GSE21512)/Homer	VTGACTCATC	1e-05	-11.52	0.0003	145	33.41%	3475	24.22%
ERG(ETS)/VCaP-ERG-ChIP-Seq(GSE14097)/Homer	ACAGGAAGTG	0.0001	-11.5	0.0003	296	68.20%	8340.9	58.14%
NF1(CTF)/LNCAP-NF1-ChIP-Seq(Unpublished)/Homer	CYTGGCABNSTGCCAR	0.0001	-11.37	0.0003	90	20.74%	1906.9	13.29%
ETV4(ETS)/HepG2-ETV4-ChIP-Seq(ENCODE)/Homer	ACCGGAAGTG	0.0001	-11.14	0.0003	236	54.38%	6348.9	44.26%
Jun-AP1(bZIP)/K562-cJun-ChIP-Seq(GSE31477)/Homer	GATGASTCATCN	0.0001	-10.59	0.0005	69	15.90%	1378.9	9.61%
Atf3(bZIP)/GBM-ATF3-ChIP-Seq(GSE33912)/Homer	DATGASTCATHN	0.0001	-10.57	0.0005	134	30.88%	3209	22.37%
CREB5(bZIP)/LNCaP-CREB5.V5-ChIP-Seq(GSE137775)/Homer	VVATGACGTCAT	0.0001	-10.53	0.0005	82	18.89%	1729.4	12.05%
ETV1(ETS)/GIST48-ETV1-ChIP-Seq(GSE22441)/Homer	AACCGGAAGT	0.0001	-10.38	0.0006	269	61.98%	7505.6	52.32%
Fra1(bZIP)/BT549-Fra1-ChIP-Seq(GSE46166)/Homer	NNATGASTCATH	0.0001	-10.22	0.0006	118	27.19%	2761.5	19.25%
JunB(bZIP)/DendriticCells-Junb-ChIP-Seq(GSE36099)/Homer	RATGASTCAT	0.0001	-10.16	0.0007	116	26.73%	2708	18.88%
BATF(bZIP)/Th17-BATF-ChIP-Seq(GSE39756)/Homer	DATGASTCAT	0.0001	-9.95	0.0008	131	30.18%	3160.9	22.03%
GABPA(ETS)/Jurkat-GABPa-ChIP-Seq(GSE17954)/Homer	RACCGGAAGT	0.0001	-9.221	0.0016	205	47.24%	5500.5	38.34%
ELF3(ETS)/PDAC-ELF3-ChIP-Seq(GSE64557)/Homer	ANCAGGAAGT	0.001	-9.054	0.0018	170	39.17%	4410.1	30.74%
PU.1(ETS)/ThioMac-PU.1-ChIP-Seq(GSE21512)/Homer	AGAGGAAGTG	0.001	-8.654	0.0026	125	28.80%	3071.6	21.41%
Eomes(T-box)/H9-Eomes-ChIP-Seq(GSE26097)/Homer	ATTAACACCT	0.001	-8.595	0.0026	304	70.05%	8858.2	61.75%
Tbet(T-box)/CD8-Tbet-ChIP-Seq(GSE33802)/Homer	AGGTGTGAAM	0.001	-8.331	0.0033	180	41.47%	4782.8	33.34%
ETS:RUNX(ETS,Runt)/Jurkat-RUNX1-ChIP-Seq(GSE17954)/Homer	RCAGGATGTGGT	0.001	-8.163	0.0038	33	7.60%	563.2	3.93%
EHF(ETS)/LoVo-EHF-ChIP-Seq(GSE49402)/Homer	AVCAGGAAGT	0.001	-8.019	0.0043	247	56.91%	6976.5	48.63%
TEAD4(TEA)/Tropoblast-Tead4-ChIP-Seq(GSE37350)/Homer	CCWGGAATGY	0.001	-7.464	0.0072	181	41.71%	4890.6	34.09%
Foxo3(Forkhead)/U2OS-Foxo3-ChIP-Seq(E-MTAB-2701)/Homer	DGTAAACA	0.001	-7.398	0.0075	153	35.25%	4020.7	28.03%
Elf4(ETS)/BMDM-Elf4-ChIP-Seq(GSE88699)/Homer	ACTTCCKGKT	0.001	-7.331	0.0078	215	49.54%	5992.1	41.77%
c-Jun-CRE(bZIP)/K562-cJun-ChIP-Seq(GSE31477)/Homer	ATGACGTCATCY	0.001	-7.134	0.0092	67	15.44%	1497	10.44%
Tcf21(bHLH)/ArterySmoothMuscle-Tcf21-ChIP-Seq(GSE61369)/Homer	NAACAGCTGG	0.001	-7.035	0.0099	192	44.24%	5280.5	36.81%
Meis1(Homeobox)/MastCells-Meis1-ChIP-Seq(GSE48085)/Homer	VGCTGWCAVB	0.01	-6.707	0.0134	263	60.60%	7640.2	53.26%
BHLHA15(bHLH)/NIH3T3-BHLHB8.HA-ChIP-Seq(GSE119782)/Homer	NAMCAGCTGK	0.01	-6.686	0.0134	242	55.76%	6942.4	48.39%
Ap4(bHLH)/AML-Tfap4-ChIP-Seq(GSE45738)/Homer	NAHCAGCTGD	0.01	-6.644	0.0136	224	51.61%	6354.2	44.29%
Tbx21(T-box)/GM12878-TBX21-ChIP-Seq(Encode)/Homer	AGGTGTGAAA	0.01	-6.605	0.0139	173	39.86%	4719	32.89%
RUNX2(Runt)/PCa-RUNX2-ChIP-Seq(GSE33889)/Homer	NWAACCACADNN	0.01	-6.453	0.0158	166	38.25%	4512.7	31.46%
RUNX-AML(Runt)/CD4+-PolII-ChIP-Seq(Barski_et_al.)/Homer	GCTGTGGTTW	0.01	-6.428	0.0158	148	34.10%	3952.4	27.55%
Atf7(bZIP)/3T3L1-Atf7-ChIP-Seq(GSE56872)/Homer	NGRTGACGTCAY	0.01	-6.256	0.0184	93	21.43%	2301.1	16.04%
SPDEF(ETS)/VCaP-SPDEF-ChIP-Seq(SRA014231)/Homer	ASWTCCTGBT	0.01	-6.229	0.0185	204	47.00%	5747.9	40.07%
NeuroG2(bHLH)/Fibroblast-NeuroG2-ChIP-Seq(GSE75910)/Homer	ACCATCTGTT	0.01	-6.203	0.0186	253	58.29%	7359.4	51.30%
Atf2(bZIP)/3T3L1-Atf2-ChIP-Seq(GSE56872)/Homer	NRRTGACGTCAT	0.01	-6.197	0.0186	72	16.59%	1696.7	11.83%
Atf1(bZIP)/K562-ATF1-ChIP-Seq(GSE31477)/Homer	GATGACGTCA	0.01	-6.191	0.0186	117	26.96%	3023.6	21.08%
Tbr1(T-box)/Cortex-Tbr1-ChIP-Seq(GSE71384)/Homer	AAGGTGTKAA	0.01	-6.104	0.0193	225	51.84%	6444.6	44.92%
FOXK2(Forkhead)/U2OS-FOXK2-ChIP-Seq(E-MTAB-2204)/Homer	SCHTGTTTACAT	0.01	-5.727	0.0276	129	29.72%	3431.2	23.92%
Smad4(MAD)/ESC-SMAD4-ChIP-Seq(GSE29422)/Homer	VBSYGTCTGG	0.01	-5.645	0.0294	259	59.68%	7622.1	53.13%
RUNX(Runt)/HPC7-Runx1-ChIP-Seq(GSE22178)/Homer	SAAACCACAG	0.01	-5.594	0.0303	142	32.72%	3846.5	26.81%
NFAT:AP1(RHD,bZIP)/Jurkat-NFATC1-ChIP-Seq(Jolma_et_al.)/Homer	SARTGGAAAAWRTGAGTCAB	0.01	-5.581	0.0303	39	8.99%	818	5.70%
Srebp2(bHLH)/HepG2-Srebp2-ChIP-Seq(GSE31477)/Homer	CGGTCACSCCAC	0.01	-5.412	0.0351	34	7.83%	694.1	4.84%
Foxf1(Forkhead)/Lung-Foxf1-ChIP-Seq(GSE77951)/Homer	WWATRTAAACAN	0.01	-5.405	0.0351	167	38.48%	4651.7	32.42%
TEAD(TEA)/Fibroblast-PU.1-ChIP-Seq(Unpublished)/Homer	YCWGGAATGY	0.01	-5.335	0.0366	145	33.41%	3966.8	27.65%
TEAD3(TEA)/HepG2-TEAD3-ChIP-Seq(Encode)/Homer	TRCATTCCAG	0.01	-5.11	0.045	204	47.00%	5872.5	40.93%
FOXK1(Forkhead)/HEK293-FOXK1-ChIP-Seq(GSE51673)/Homer	NVWTGTTTAC	0.01	-4.992	0.0498	181	41.71%	5144.7	35.86%
