## Supplemental Table S5 for "ENDOTHELIAL GENE REGULATORY ELEMENTS ASSOCIATED WITH CARDIOPHARYNGEAL LINEAGE DIFFERENTIATION"

### Sheet: Oligos
SEQUENCE OF OLIGONUCLEOTIDES (5'-3')
Description	Name	Sequence Forward primer	Sequence Reverse primer	Use
PCR primer Pecam1	Pecam1	tggttgtcattggagtggtc	ttctcgctgttggagttcag	RT-PCR gene expression
PCR primer Kdr	Kdr	gtcgacatagcctccactgttt	gtgatgtacacgatgccatgct	RT-PCR gene expression
PCR primer Nos3	Nos3	tctaccggcacgaggtactg	aggtcttgcacctaggtcttg	RT-PCR gene expression
PCR primer Cdh5	Cdh5	tcatcaaacccacgaagtcc	ggtctgtggcctcaatgtaga	RT-PCR gene expression
PCR primer Eng	Eng	gtgttcctggtcctcgtttc	tcttggctgtccttggaaga	RT-PCR gene expression
PCR primer Notch1	Notch1	ctccgttacatgcagcagtt	ccaggatcagtggagttgtg	RT-PCR gene expression
PCR primer Gata6	Gata6	ggtctctacagcaagatgaatgg	tggcacaggacagtccaag	RT-PCR gene expression
PCR primer Flt1	Flt1	acctccgtgcatgtgtatga	catggacagccgataggac	RT-PCR gene expression
PCR primer Mesp1	Mesp1	gcgacatgctggctcttcta	tggtatcactgccgcctcttcc	RT-PCR gene expression
PCR primer Gata4	Gata4	ctgtcatctcactatgggca	ccaagtccgagcaggaattt	RT-PCR gene expression
PCR primer Brachyury	Brachyury	gaacctcggattcacatcgt	ttctttggcatcaaggaagg	RT-PCR gene expression
PCR primer Oct3/4	Oct3/4	tcagcttgggctagagaagg	tgacgggaacagagggaaag	RT-PCR gene expression
PCR primer Pdgfrα	Pdgfrα	ctggtgcctgcctcctatgac	cacgatcgtttctcctgccttat	RT-PCR gene expression
PCR primer Rex1	Rex1	agcaagacgaggcaaggccagtccagaata	gaggacactccagcatgcataagacaccac	RT-PCR gene expression
PCR primer Nanog	Nanog	aagtacctcagcctccagca	gtgctgagcccttctgaatc	RT-PCR gene expression
PCR primer Dll4	Dll4	cagtgagaagccagagtgtc	agctgggtgtctgagtagg	RT-PCR gene expression
PCR primer Hes1	Hes1	aaggcggacattctggaaat	tcacctcgttcatgcactc	RT-PCR gene expression
PCR primer Nrarp	Nrarp	ccagacagcactacaccag	gctccgaacttgaccaacag	RT-PCR gene expression
PCR primer Gapdh	Gapdh	tgcaccaccaactgcttagc	tcttctgggtggcagtgatg	RT-PCR gene expression
PCR primer Notch1- Δenh.int.15	Notch1- Δenh.int.15	tgtggctaccccaagcatatc	aatggcgagaaatagaccccc	PCR screening for mESC Notch1- Δenh.int.15
PCR primer Pecam1- Δ enh.int2	Pecam1- Δ enh.int2	ggagcggaggccgtagt	ccctctgtcctaagagagtaaca	PCR screening for mESC Pecam1- Δ enh.int2
PCR primer CMVprom-dCas9	CMVprom-dCas9	gtaacaactccgccccattg	tcggttatgacagcccatcc	PCR screening for mESC expressing dCas9:LSD1
PCR primer LSD1-bGH polyA	LSD1-bGH polyA	cgtaactacccagccacagt	gaggggcaaacaacagatgg	PCR screening for mESC expressing dCas9:LSD1
PCR primer HygrR	HygrR	ccgtcaaccaagctctgatag	ggctccaacaatgtcctgac	PCR screening for mESC expressing dCas9:LSD1
PCR primer dCas9_start	dCas9_start	gcaatgagatggccaaagtt	tccgagttgtccggatttag	PCR screening for mESC expressing dCas9:LSD1
PCR primer dCas9_middle	dCas9_middle	aagaccaaccgcaaagtgac	ataagtttccgcgacaatcg	PCR screening for mESC expressing dCas9:LSD1
PCR primer dCas9_end	dCas9_end	gcgaacaggagataggcaag	ggcccttatcccatacgatt	PCR screening for mESC expressing dCas9:LSD1
PCR primer dCas9_end-3XFLAG	dCas9_end-3XFLAG	tactcttaccaacctcggcg	actgtgaactcggtggacaa	PCR screening for mESC expressing dCas9:LSD1
Description	Name	crRNA sequence (5’-3’)	tracrRNA sequence (5’-3’)	Use
crRNA_non targeting	crRNA NT	cccccgggggaaaaauuuuu	guuuuagagcuaugcu	CRISPR/dCas9:LSD1
Kdr targeting	Kdr_int10-crRNA1	uucaagcucacuuaguucaa	guuuuagagcuaugcu	CRISPR/dCas9:LSD1
Kdr targeting	Kdr_int10-crRNA2	acagaagaugauccgaugau	guuuuagagcuaugcu	CRISPR/dCas9:LSD1
Kdr targeting	Kdr_int10-crRNA3	uucugaaggacaucuagacu	guuuuagagcuaugcu	CRISPR/dCas9:LSD1
Cdh5 targeting	Cdh5_int1-crRNA1	gauaacugcccuucuacacu	guuuuagagcuaugcu	CRISPR/dCas9:LSD1
Cdh5 targeting	Cdh5_int1-crRNA2	aguucuuccccgagcaaauc	guuuuagagcuaugcu	CRISPR/dCas9:LSD1
Cdh5 targeting	Cdh5_int1-crRNA3	uccuucuaggacagacuugg	guuuuagagcuaugcu	CRISPR/dCas9:LSD1
Eng targeting	Eng_int2-crRNA1	ugguggcagccaagaacccc	guuuuagagcuaugcu	CRISPR/dCas9:LSD1
Eng targeting	Eng_int2-crRNA2	cccucggccugggcaaacuc	guuuuagagcuaugcu	CRISPR/dCas9:LSD1
Eng targeting	Eng_int2-crRNA3	guucuucucuaccugaagag	guuuuagagcuaugcu	CRISPR/dCas9:LSD1
Flt1 targeting	Flt1_int10-crRNA1	accaaggcucaagcccuagg	guuuuagagcuaugcu	CRISPR/dCas9:LSD1
Flt1 targeting	Flt1_int10-crRNA2	ggcggaaggcgaacaacaag	guuuuagagcuaugcu	CRISPR/dCas9:LSD1
Flt1 targeting	Flt1_int10-crRNA3	guucuucuucugacacacag	guuuuagagcuaugcu	CRISPR/dCas9:LSD1
Notch1 targeting	Notch1_int15-crRNA1	agagucaccuggguuacucg	guuuuagagcuaugcu	CRISPR/dCas9:LSD1 and CRISPR/Cas9 enhancer deletion
Notch1 targeting	Notch1_int15-crRNA2	guuuccgacaauugugcaaa	guuuuagagcuaugcu	CRISPR/dCas9:LSD1
Notch1 targeting	Notch1_int15-crRNA3	uccaguguuccuaugaugcc	guuuuagagcuaugcu	CRISPR/dCas9:LSD1 and CRISPR/Cas9 enhancer deletion
Pecam1 targeting	Pecam1_int2-crRNA1	cugucuccagguguugccaa	guuuuagagcuaugcu	CRISPR/dCas9:LSD1 and CRISPR/Cas9 enhancer deletion
Pecam1 targeting	Pecam1_int2-crRNA2	gacugagccaguguaaucug	guuuuagagcuaugcu	CRISPR/dCas9:LSD1
Pecam1 targeting	Pecam1_int2-crRNA3	guuccgaaucagcucucgag	guuuuagagcuaugcu	CRISPR/dCas9:LSD1 and CRISPR/Cas9 enhancer deletion
